# Simultaneous optimization of lignocellulosic sugar catabolism via systematic laboratory evolution in dynamic conditions

**DOI:** 10.64898/2026.02.02.702459

**Authors:** Sunghwa Woo, Hyun Gyu Lim, Brenna Norton-Baker, Torrey M. Lind, Nathan E. Gladden, Yan Chen, Thomas Eng, Christopher W. Johnson, Aindrila Mukhopadhyay, Christopher J. Petzold, Adam M. Guss, Gregg T. Beckham, Adam M. Feist

**Author notes:** These authors made equal contributions to this work (Sunghwa Woo, Hyun Gyu Lim).

## Abstract

Efficient co-utilization of hexose and pentose sugars from lignocellulose is essential for microbial production of bio-based chemicals, yet engineered non-native catabolic pathways can be suboptimal and evolutionarily unstable in complex resource environments. We used a *Pseudomonas putida* strain, previously engineered to catabolize xylose and arabinose to examine how resource abundance, temporal availability, and sub-culturing criteria shape evolutionary outcomes. Using an automated adaptive laboratory evolution (ALE) platform, we evolved the strain under static conditions with single selection pressures and dynamic regimes that imposed selection pressures on multiple sugars. These environments drove divergence between catabolic specialists and generalists. While selection regimes with weak or absent selection for xylose frequently resulted in loss of xylose catabolism, evolution under carbon-limited, mixed-sugar environments promoted stable retention and coordinated optimization of multiple catabolic pathways, increasing total sugar consumption in mixed-sugar conditions. Genomic, proteomic, and biochemical analyses showed that evolutionary stability was determined by pathway-specific fitness costs, leading to either pathway loss or cost-reducing refinement, depending on selection strength. An isolated generalist clone also exhibited improved indigoidine production from mixed sugars when compared to the parental strain. Together, these findings link resource dynamics to fitness landscapes that determine catabolic specialization, generalization, evolutionary trade-offs, and applicability to bioconversion.
