## Supplementary Data 1 for "Simultaneous optimization of lignocellulosic sugar catabolism via systematic laboratory evolution in dynamic conditions"

### Sheet: Supplementary Data 1
Convergency	Category	Gene	Product	GLC1	GLC2	GLC3	GLC4	XYL1	XYL2	XYL3	XYL4	ARA1	ARA2	ARA3	ARA4	HSM1	HSM2	HSM3	HSM4	LSM1	LSM2	LSM3	LSM4	GXA1	GXA2	GXA3	GXA4
Convergent	Xylose pathway	xylB	Xylulokinase				W48* (TGG->TAG)	G396S (GGC->AGC)	G395W (GGG->TGG)	G395W (GGG->TGG)	G395R (GGG->AGG)	(C)5->6, coding (19/1455 nt)									G395W (GGG->TGG)			G396S (GGC->AGC)	G395W (GGG->TGG)	G396C (GGC->TGC)	G396S (GGC->AGC)
		xylE/xylA	D-xylose:proton symporter/D-xylose isomerase	(CTCGTAT)1->2, intergenic (-146/-62)	(CTCGTAT)1->2, intergenic (-146/-62)												D 1bp (-T), intergenic (-13/-15)
		xylE	D-xylose:proton symporter																	Y179C (TAC->TGC)		V3M (GTG->ATG)	D 9 bp, coding (142-1428/1476 nt)
		Various genes	Various proteins																D41,247 bp
		Various genes	Various proteins													D15,787 bp
		Various genes	Various proteins															D6,943 bp
	Arabinose pathway	araC/araE	L-arabinonate dehydratase/L-arabinose:proton symporter										C->T, intergenic (-42/+132)	D 9 bp, intergenic (-53/+113)	C->T, intergenic (-44/+13)				A->G, intergenic (-29/+145)			G->T, intergenic (-26/+148)	A->G, intergenic (-29/+145)
		araD	2-dehydro-3-deoxy-L-arabinonate dehydratase									P7P (CCG->CCA)	P7P (CCG->CCA)	P7P (CCG->CCA)	S3S (TCG->TCA)
		araE	L-arabinose:proton symporter													D394N (GAC->AAC)	T338P (ACC->CCC)							G29S (GGT->AGT)
		araC	L-arabinonate dehydratase									S2S (TCC->TCT)								S2P (TCC->CCC)
		PP_3603	Transcriptional regulator, GntR family										A71G (GCC->GGC)	A71V (GCC->GTC)	A65V (GCG->GTG)
	Other	PP_4173	Sensor histidine kinase/response regulator	A177V (GCC->GTC)												(CTGAGCCTGGCC)1->2, coding (579/1932 nt)			R162H (CGC->CAC)			(CTGAGCCTGGCC)1->2, coding (579/1932 nt)		I37T (ATC->ACC)		A261D (GCC->GAC)
		PP_4171	conserved exported protein of unknown function					D75 bp, coding (1233-137/2115 nt)						L673P (CTG->CCG)						D93 bp, coding (1967-259/2115 nt)
		PP_1650	Sensor protein GacS		A275V (GCG->GTG)	L687P (CTC->CCC)	D12 bp, coding (33-44/2754 nt)								D21 bp, coding (2469-2489/2754 nt)		N269K (AAC->AAG)	D21 bp, coding (1783-183/2754 nt)					T639P (ACC->CCC), V568G (GTG->GGG)				D12 bp, coding (33-44/2754 nt)
		PP_4373	Transcriptional regulator FleQ	D245Y (GAC->TAC)			A25V (GCG->GTG)												E29K (GAG->AAG)
Non-convergent		PP_1493	chemotaxis response regulator protein-glutamatemethylesterase of group 3 operon		(CTCATGGACCTGATC)1->2, coding (165/114 nt)													E198* (GAA->TAA)
		PP_4099	two-componenent system BarA/UvrY - regulatorysubunit GacA									P88L (CCG->CTG)	R123C (CGC->TGC)
		PP_0350	Outer membrane ferrichrome-iron receptor						R763H (CGC->CAC)
		PP_0536	conserved protein of unknown function														V134A (GTA->GCA)
		PP_0589	Bcr/CflA family multidrug resistancetransporter													P17H (CCC->CAC)
		PP_0661	putative Transcriptional regulator AmpR														V236G (GTG->GGG)
		PP_0672	Sensory box protein										Q13* (CAG->TAG)
		PP_0672	Sensory box protein														F964L (TTC->CTC)
		PP_1171/PP_1173	uronate dehydrogenase/porin-like protein									A->G, intergenic (-4/+364)
		PP_1492	Sensor histidine kinase/response regulator	S647L (TCG->TTG)
		PP_2351	propionyl-CoA synthetase													G49G (GGC->GGA)
		PP_2440	Alkyl hydroperoxide reductase subunit F																				E51Q (GAG->CAG)
		PP_2791	Aminoglycoside phosphotransferase															Q174* (CAG->TAG)
		PP_5606	conserved exported protein of unknown functionwith YVTN beta-propeller repeat										A92A (GCC->GCT)
		PP_3677	conserved protein of unknown function												T83A (ACT->GCT)
		PP_3779	Transcriptional regulator, LysR family							G156R (GGG->AGG)
		PP_4234/PP_4235	Aldehyde oxidase and xanthine dehydrogenase/thiol/disulfide interchange protein 2						2 bp->CG, intergenic (-289/-265)
		PP_5667	putative microcin B17-like-processing protein,McbC family						L9L (TTA->CTA)
		PP_4317	conserved protein of unknown function			(CCGTTG)5->6, coding (99/198 nt)
		PP_4341	RNA polymerase sigma 28 (sigma F) factor forclass III flagellar operons FliA																	(CCTTC)1->2, coding (478/741 nt)
		PP_4343	Flagellar biosynthesis protein FlhF			D78 bp, coding (69-146/138 nt)
		PP_4344	flagellar export pore protein																								D8 bp, coding (1483-149/213 nt)
		PP_4353	Flagellar biosynthetic protein FliR																			(CGCGG)2->1, coding (615-619/777 nt)
		PP_4384	Flagellar L-ring protein FlgH																				(C)8->9, coding (3/696 nt)
		PP_4561/PP_4562	stress response protein/conserved protein of unknown function																								D1 bp, intergenic (-194/-42)
		PP_4819	conserved protein of unknown function											Q44H (CAG->CAT)
		PP_5146	RNA pyrophosphohydrolase								G38S (GGT->AGT)
		PP_5154	putative Oxidoreductase, FAD-binding																				T416I (ACC->ATC)
		PP_5236	conserved protein of unknown function			V624G (GTC->GGC)
		PP_5263	GGDEF domain protein																			D1 bp, coding (443/1668 nt)
		PP_5309	oxidative and nitrosative stress transcriptionaldual regulator																		M234L (ATG->CTG)
